# RAS pathway activation drives clonal selection and monocytic differentiation in FLT3 and BCL2 inhibitor resistance

**DOI:** 10.1101/2025.02.02.636108

**Authors:** Vanessa E. Kennedy, Cheryl A. C. Peretz, Anushka Walia, Brenda Chyla, Yan Sun, Jason Hill, Elaine Tran, Andrew Koh, Timothy Ferng, Samantha Pintar, Matthew Jones, Bogdan Popescu, Natalia Murad, Ritu Roy, Adam Olshen, Sunil Joshi, Elie Traer, Monique Dail, Habib Hamidi, Jessica Altman, Naval Daver, Mark Levis, James McCloskey, Alexander Perl, Catherine C. Smith

**Affiliations:** Stanford University; university of California San Francisco; AbbVie; Astellas Pharma; Oregon Health & Science University; Genentech, Inc.; Northwestern University; University of Texas MD Anderson Cancer Center; Johns Hopkins University; John Theurer Cancer Center at Hackensack University Medical Center; Perelman School of Medicine and the Abramson Cancer Center at the University of Pennsylvania

## Abstract

Despite efficacy of FLT3 and BCL2 inhibition in acute myeloid leukemia (AML), relapse limits survival. Mutation status and AML monocytic differentiation are implicated in resistance. On-treatment tumor evolution may select for genetically distinct clones or shifts in differentiation not resolvable by bulk sequencing. We performed multiomic single cell (SC) DNA/protein and RNA/protein profiling of patients treated on a clinical trial of the BCL2 inhibitor venetoclax and the FLT3 inhibitor gilteritinib (Ven/Git) to characterize immunophenotypic, transcriptional, and genetic clonal evolution on therapy. We found that while Ven/Gilt effectively eliminated FLT3 mutant clones, it selected for RAS mutations, RAS pathway activation and RAS-associated monocytic differentiation. In an *in vitro* model of monocytic differentiation associated with heightened RAS pathway activation, we demonstrated that MEK inhibition re-sensitized to Ven/Gilt. These data indicate RAS signaling is central to FLT3 and BCL2 inhibitor resistance, is tightly coupled to monocytic differentiation and can be overcome by RAS pathway inhibition.

**COI:** C.C.S. has provided educational talks for Astellas Pharma, served on advisory boards for Genentech/Abbvie and received research funding from Abbvie. B.C., Y.S. and J.H. are employees of Abbvie. M.S. and H.H. are or were previously employees of Genentech.

**Funding:** This work was supported in part by Abbvie. C.C.S. is a Leukemia & Lymphoma Society Scholar in Clinical Research and a Damon Runyon-Richard Lumsden Foundation Clinical Investigator supported (in part) by the Damon Runyon Cancer Research Foundation (CI-99–18).

**Statement of Significance:** Mutational and non-mutational RAS signaling activation drives clonal selection, monocytic differentiation and treatment resistance to FLT3 and BCL2 inhibition in AML. MEK inhibition can resensitize resistant AML cells, suggesting therapeutic potential for combined FLT3, BCL2 and RAS pathway inhibition in AML.
