## Supplemental Table 12 for "RAS pathway activation drives clonal selection and monocytic differentiation in FLT3 and BCL2 inhibitor resistance"

### Sheet: Sheet1
Supplementary Table 12: Treatments Received by Patients in the BEAT AML cohort with paired pre- and post-treatment bulk RNAseq data available (n = 44)
Treatment Type	Number of patient (n, %)
Cytotoxic Chemotherapy	14 (31.8%)
Cytarabine, Anthracycline (7+3)	5 (11.4%)
Cladribine, Cytarabine (CLAG)	2 (4.5%)
Fludarabine, Anthracycline, Cytarabine (FLAG-Ida)	1 (2.3%)
Cytarabine, Etoposide, Mitoxantrone (MEC)	1 (2.3%)
Cytarabine monotherapy	4 (9.1%)
Other	1 (2.3%)
Hypomethylating Agent (Azacitidine or Decitabine	7 (15.9%)
Targeted Therapy	17 (38.6%)
Crenolanib	2 (4.5%)
Dasatinib	3 (6.8%)
Itacitinib + Azacitinde	1 (2.3%)
INCB052793 (JAK1 inhibitor) + Azacitidine	2 (4.5%)
Ponatinib	1 (2.3%)
Sorafenib +/- low-dose cytarabine	3 (6.8%)
Sunitinib	1 (2.3%)
Trametinib +/- azacitidine	1 (2.3%)
Venetoclax	2 (4.5%)
Venetoclax + Ruxolitinib	1 (2.3%)
Stem Cell Transplant	3 (6.8%)
Supportive Care (Hydroxyurea monotherapy)	3 (6.8%)
