## Supplemental Table 11Supplemental Table 1 for "RAS pathway activation drives clonal selection and monocytic differentiation in FLT3 and BCL2 inhibitor resistance"

### Sheet: G12C_venR vsG12C_P copy_number
Supplementary Table 11. Copy Number Alterations, Derived from Whole Exome Sequencing Data, for Ven-R and Ven/Gilt-R vs Non-Resisant MOLM-14 ( FLT3-ITD) and NRAS G12C Co-Mutant Cells
Ven-R vs Non-Resistance Parental Cells					Copy Number Alternations for Ven/Gilt-R vs Non-Resistance MOLM-14 (FLT3-ITD) and NRAS G12C co-mutant cells
Chromosome	Genes Covered	Size (bp)	Copy Number Array, Log2(Fold Change)		Chromosome	Genes Covered	Size (bp)	Copy Number Array, Log2(Fold Change)
Chr12	ANO4; SLC5A8	74748	-0.766754		Chr8	RNF139; TATDN1; NDUFB9; MTSS1	93542	-0.514635
Chr17	SLC5A8; MIR4522; WSB1; RP11-720N19.1; KSR1	256881	0.566958		Chr12	ADIPOR2; CACNA2D4; LRTM2; DCP1B; CACNA1C	885277	-0.520428
Chr17	KSR1; LGALS9; NOS2P1; LGALS9DP; NOS2; RP1-66C13.4; LYRM9; RP11-218F4.2; NLK; CTD-2008P7.8; PPY2P; KRT18P55	728119	-0.512382		Chr15	CSPG4P13; RP11-114H24.2	28507	-0.51188
Chr17	KRT18P55; TMEM97; IFT20; TNFAIP1; POLDIP2; TMEM199; CTB-96E2.3; SEBOX; CTB-96E2.2; VTN; SARM1; SLC46A1; SLC13A2; FOXN1; UNC119; PIGS; ALDOC; SPAG5; SGK494; RP11-192H23.4; SPAG5-AS1; KIAA0100; SDF2; SUPT6H; PROCA1; RAB34; RPL23A; AC010761.8; TLCD1; NEK8; TRAF4; FAM222B; ERAL1; MIR4732; FLOT2; DHRS13; PHF12; SEZ6; PIPOX; TIAF1; MYO18A; CRYBA1; NUFIP2; TAOK1	1224687	0.517273		Chr16	RPL3L; NDUFB10; RPS2; AC005363.9; RNF151; TBL3; NOXO1; GFER; SYNGR3; ZNF598; NPW; SLC9A3R2; NTHL1; TSC2	103672	-0.536018
Chr19	KIAA0355; GPI; RP11-618P17.4; PDCD2L; UBA2; WTIP; ZNF807; SCGB2B2; ZNF302	318962	-0.577735		Chr16	ZP2; ANKS4B; CRYM; CRYM-AS1; CTD-2547E10.3; SNX29P1; NPIPB3; SMG1P3; CTB-31N19.2; METTL9; IGSF6; OTOA; RRN3P1; NPIPB4; SMG1P4; UQCRC2; PDZD9; CTD-2649C14.3; C16orf52; VWA3A; SDR42E2; EEF2K; POLR3E; CDR2; RRN3P3; SMG1P1; NPIPB5; RP11-368J21.3	1388959	-0.503292
Chr21	USP16; CCT8; MAP3K7CL	106470	-0.8965		ChrX	PLCXD1; GTPBP6; PPP2R3B; SHOX; CRLF2; CSF2RA; IL3RA; SLC25A6; ASMTL; P2RY8; AKAP17A; ASMT; DHRSX; ZBED1; CD99; XG; GYG2; ARSD; ARSE; ARSH; ARSF; LINC01546; MXRA5; PRKX; RP11-706O15.1; NLGN4X; MIR4770; VCX3A; PUDP; STS; VCX; PNPLA4; MIR651; VCX2; VCX3B; ANOS1; FAM9A; FAM9B; TBL1X; GPR143; SHROOM2; CLDN34; WWC3; CLCN4; MID1; HCCS; ARHGAP6; AMELX; MSL3; FRMPD4; PRPS2; TLR7; TLR8-AS1; TLR8; TMSB4X; F…	57625375	-1.02773
Chr21	DSCAM	193926	-1.13327		ChrX	CBX1P1; SPIN4; ARHGEF9; AMER1; ASB12; MTMR8; ZC4H2; ZC3H12B; LAS1L; FRMD8P1; MSN; MIR223; VSIG4; HEPH; EDA2R; AR; OPHN1; YIPF6; STARD8; EFNB1; PJA1; LINC00269; FAM155B; EDA; AWAT2; OTUD6A; IGBP1; DGAT2L6; AWAT1; P2RY4; ARR3; RAB41; PDZD11; KIF4A; GDPD2; DLG3; TEX11; SLC7A3; SNX12; FOXO4; CXorf65; IL2RG; MED12; NLGN3; GJB1; ZMYM3; NONO; ITGB1BP2; TAF1; AL590763.5; OGT; ACRC; CXCR3; CXorf49; CXorf4…	92728581	-0.948156
ChrX	PLCXD1; GTPBP6; PPP2R3B; SHOX; CRLF2; CSF2RA; IL3RA; SLC25A6; ASMTL; P2RY8; AKAP17A; ASMT; DHRSX; ZBED1; CD99; XG; GYG2; ARSD; ARSE; ARSH; ARSF; LINC01546; MXRA5; PRKX; RP11-706O15.1; NLGN4X; MIR4770; VCX3A; PUDP; STS; VCX; PNPLA4; MIR651; VCX2; VCX3B; ANOS1; FAM9A; FAM9B; TBL1X; GPR143; SHROOM2; CLDN34; WWC3; CLCN4; MID1; HCCS; ARHGAP6; AMELX; MSL3; FRMPD4; PRPS2; TLR7; TLR8-AS1; TLR8; TMSB4X; F…	57625375	-0.97662
ChrX	CBX1P1; SPIN4; ARHGEF9; AMER1; ASB12; MTMR8; ZC4H2; ZC3H12B; LAS1L; FRMD8P1; MSN; MIR223; VSIG4; HEPH; EDA2R; AR; OPHN1; YIPF6; STARD8; EFNB1; PJA1; LINC00269; FAM155B; EDA; AWAT2; OTUD6A; IGBP1; DGAT2L6; AWAT1; P2RY4; ARR3; RAB41; PDZD11; KIF4A; GDPD2; DLG3; TEX11; SLC7A3; SNX12; FOXO4; CXorf65; IL2RG; MED12; NLGN3; GJB1; ZMYM3; NONO; ITGB1BP2; TAF1; AL590763.5; OGT; ACRC; CXCR3; CXorf49; CXorf4…	70946089	-0.95958
ChrX	SLITRK2; MIR892C; MIR890; MIR888; MIR892A; MIR892B; MIR891B; MIR891A; RP1-203P18.1; CXorf51B; CXorf51A; MIR513C; MIR513B; MIR506; MIR508; MIR514B; MIR510; FMR1; FMR1NB; AFF2; IDS; LINC00893; CXorf40A; HSFX2; TMEM185A; MAGEA11; TMEM185AP1; HSFX1; MAGEA8; CXorf40B; LINC00894; MIR2114; XRCC6P2; MAMLD1; MTM1; MTMR1; CD99L2; HMGB3; GPR50; AF013593.1; VMA21; PASD1; PRRG3; FATE1; CNGA2; MAGEA4; GABRE; R…	10205262	-0.671334
