## Supplemental Table 3 for "RAS pathway activation drives clonal selection and monocytic differentiation in FLT3 and BCL2 inhibitor resistance"

### Sheet: Sheet1
Antibody-Oligo Conjugates (AOCs) for single cell sequencing
Product Name	barcode	Clone
CD3	AACGCTTC	UCHT1
CD4	CGGTTACA	OKT4
CD11b	ATGTAGCC	ICRF44
CD13	ACGGAATG	WM15
CD19	ACTGCCAA	HIB19
CD33	GGAACCAT	AC104.3E3
CD34	CAGAGCTA	AC136
CD117	TTCGTTGG	HLDA6
CD45	AGTGGTAC	5B1
