## Supplemental Table 2 for "RAS pathway activation drives clonal selection and monocytic differentiation in FLT3 and BCL2 inhibitor resistance"

### Sheet: CUSTOM2
Chromosome	Gene	Amplicon Start	Amplicon End
chr1	PIK3CD	9775671	9775941
chr1	PIK3CD	9781387	9781645
chr1	PIK3CD	9782105	9782371
chr1	PIK3CD	9782490	9782702
chr1	PIK3CD	9783227	9783486
chr1	PIK3CD	9784116	9784376
chr1	PIK3CD	9786999	9787257
chr1	CSF3R	36933146	36933346
chr1	CSF3R	36933346	36933606
chr1	MACF1	39723577	39723814
chr1	NRAS	115256487	115256723
chr1	NRAS	115258609	115258825
chr1	RIT1	155880253	155880493
chr10	SMC3	112343860	112344065
chr10	SMC3	112356141	112356380
chr10	SMC3	112360272	112360528
chr10	SHOC2	112723994	112724234
chr11	HRAS	534082	534333
chr11	RRAS2	14316323	14316546
chr11	WT1	32410614	32410840
chr11	WT1	32413427	32413633
chr11	WT1	32414189	32414405
chr11	WT1	32439082	32439321
chr11	WT1	32449937	32450197
chr11	WT1	32456240	32456481
chr11	KMT2A	118368522	118368745
chr11	CBL	119142363	119142580
chr11	CBL	119148869	119149075
chr11	CBL	119149076	119149333
chr11	CBL	119149338	119149575
chr11	CBL	119168935	119169145
chr11	CBL	119170258	119170486
chr12	KDM5A	420042	420282
chr12	KDM5A	430179	430396
chr12	KDM5A	443425	443663
chr12	ETV6	11992084	11992315
chr12	ETV6	12006322	12006542
chr12	ETV6	12022379	12022639
chr12	ETV6	12022749	12023009
chr12	ETV6	12043767	12043994
chr12	KRAS	25378535	25378795
chr12	KRAS	25380238	25380478
chr12	KRAS	25398227	25398433
chr12	SH2B3	111884535	111884777
chr12	SH2B3	111884791	111885049
chr12	SH2B3	111885214	111885424
chr12	PTPN11	112884014	112884254
chr12	PTPN11	112888115	112888350
chr12	PTPN11	112893742	112893975
chr12	PTPN11	112915377	112915582
chr12	PTPN11	112926203	112926424
chr12	PTPN11	112926824	112927050
chr12	PTPN11	112942491	112942728
chr13	FLT3	28578139	28578348
chr13	FLT3	28588513	28588753
chr13	FLT3	28589224	28589443
chr13	FLT3	28589621	28589866
chr13	FLT3	28592473	28592726
chr13	FLT3	28597387	28597639
chr13	FLT3	28598932	28599132
chr13	FLT3	28601175	28601423
chr13	FLT3	28602289	28602513
chr13	FLT3	28607933	28608152
chr13	FLT3	28608168	28608392
chr13	FLT3	28608392	28608635
chr13	FLT3	28609600	28609850
chr13	FLT3	28610014	28610260
chr13	FLT3	28611230	28611480
chr13	FLT3	28622379	28622629
chr13	FLT3	28623491	28623741
chr13	FLT3	28623743	28623993
chr13	FLT3	28624191	28624429
chr13	FLT3	28626645	28626890
chr13	FLT3	28631453	28631699
chr13	FLT3	28635981	28636231
chr13	FLT3	28644552	28644798
chr15	MAP2K1	66727349	66727596
chr15	MAP2K1	66728980	66729220
chr15	MAP2K1	66735593	66735803
chr15	MAP2K1	66774053	66774267
chr15	MAP2K1	66782741	66782973
chr15	IDH2	90631740	90631990
chr16	CREBBP	3779649	3779892
chr16	CREBBP	3823590	3823830
chr16	CREBBP	3832666	3832910
chr16	MAPK3	30128455	30128688
chr16	MAPK3	30129372	30129626
chr16	SRCAP	30718974	30719219
chr16	SRCAP	30723827	30724067
chr17	TP53	7572897	7573129
chr17	TP53	7577071	7577315
chr17	TP53	7577397	7577636
chr17	TP53	7578075	7578315
chr17	TP53	7578363	7578623
chr17	TP53	7579501	7579761
chr17	NF1	29508376	29508636
chr17	NF1	29527958	29528193
chr17	NF1	29533184	29533424
chr17	NF1	29553440	29553700
chr17	NF1	29562707	29562943
chr17	NF1	29667507	29667736
chr17	NF1	29683941	29684174
chr17	STAT5B	40354363	40354581
chr17	STAT5B	40354621	40354863
chr17	STAT5B	40359626	40359871
chr17	STAT5B	40370757	40371014
chr17	STAT5A	40452653	40452905
chr17	STAT5A	40460083	40460306
chr17	STAT5A	40461369	40461629
chr17	STAT3	40469205	40469425
chr17	STAT3	40474337	40474543
chr17	STAT3	40475017	40475260
chr18	SETBP1	42531847	42532089
chr19	MAP2K2	4101010	4101267
chr19	MAP2K2	4102235	4102485
chr19	MAP2K2	4110520	4110769
chr19	MAP2K2	4117506	4117766
chr19	JAK3	17943190	17943409
chr19	JAK3	17945519	17945768
chr19	JAK3	17945926	17946185
chr19	JAK3	17947979	17948219
chr19	JAK3	17954120	17954371
chr19	CEBPA	33792253	33792503
chr19	CEBPA	33793090	33793338
chr19	RRAS	50140143	50140413
chr19	CD33	51728357	51728615
chr2	DNMT3A	25457050	25457294
chr2	DNMT3A	25458480	25458718
chr2	DNMT3A	25463106	25463346
chr2	DNMT3A	25463493	25463717
chr2	DNMT3A	25467415	25467632
chr2	ASXL2	25966895	25967154
chr2	ASXL2	25972624	25972869
chr2	ASXL2	25973036	25973241
chr2	SOS1	39249824	39250056
chr2	SF3B1	198266698	198266913
chr2	SF3B1	198267323	198267549
chr2	IDH1	209113085	209113297
chr20	ASXL1	31017032	31017239
chr20	ASXL1	31020968	31021193
chr20	ASXL1	31022168	31022417
chr20	ASXL1	31022567	31022827
chr20	ASXL1	31022965	31023205
chr21	RUNX1	36231692	36231937
chr21	RUNX1	36252819	36253046
chr21	U2AF1	44514752	44514997
chr21	U2AF1	44524416	44524634
chr22	MAPK1	22127115	22127325
chr22	MAPK1	22142917	22143157
chr22	MAPK1	22153310	22153534
chr22	MAPK1	22160227	22160456
chr22	MAPK1	22161969	22162197
chr22	MAPK1	22221427	22221652
chr22	EP300	41553275	41553494
chr22	EP300	41556594	41556831
chr22	EP300	41574208	41574447
chr3	SETD2	47058395	47058633
chr3	EP300	47103646	47103860
chr3	GATA2	128200077	128200327
chr3	GATA2	128200668	128200928
chr3	GATA2	128202699	128202899
chr3	PIK3CB	138374149	138374377
chr3	PIK3CB	138376488	138376696
chr3	PIK3CB	138409904	138410124
chr3	PIK3CB	138417747	138417988
chr3	PIK3CB	138426083	138426336
chr3	PIK3CA	178916781	178916981
chr3	PIK3CA	178917420	178917667
chr3	PIK3CA	178921356	178921603
chr3	PIK3CA	178922173	178922395
chr3	PIK3CA	178927282	178927490
chr3	PIK3CA	178927903	178928119
chr3	PIK3CA	178936054	178936314
chr3	PIK3CA	178938890	178939112
chr3	PIK3CA	178947706	178947918
chr3	PIK3CA	178948011	178948270
chr3	PIK3CA	178951922	178952192
chr4	KIT	55589655	55589878
chr4	KIT	55593574	55593801
chr4	KIT	55599270	55599486
chr4	TET2	106156708	106156920
chr4	TET2	106157091	106157322
chr4	TET2	106157488	106157694
chr4	TET2	106157812	106158034
chr4	TET2	106180623	106180844
chr4	TET2	106193715	106193955
chr4	TET2	106196119	106196359
chr4	TET2	106196888	106197127
chr4	TET2	106197190	106197405
chr4	FAT1	187517634	187517877
chr4	FAT1	187524540	187524773
chr4	FAT1	187532681	187532911
chr4	FAT1	187535375	187535615
chr4	FAT1	187541581	187541820
chr4	FAT1	187541862	187542102
chr4	FAT1	187629158	187629398
chr4	FAT1	187629962	187630201
chr4	FAT1	187630314	187630542
chr5	APC	112154882	112155088
chr5	APC	112179777	112180031
chr5	NPM1	170832233	170832491
chr5	NPM1	170834648	170834851
chr5	NPM1	170837462	170837704
chr6	CCND3	41905055	41905274
chr7	ABCA13	48411827	48412060
chr7	IKZF1	50450114	50450357
chr7	PIK3CG	106508471	106508724
chr7	PIK3CG	106508781	106509041
chr7	PIK3CG	106509241	106509486
chr7	PIK3CG	106509515	106509775
chr7	PIK3CG	106512941	106513176
chr7	PIK3CG	106523396	106523615
chr7	BRAF	140434357	140434573
chr7	BRAF	140453059	140453266
chr7	BRAF	140477761	140477983
chr7	BRAF	140481366	140481601
chr7	BRAF	140487266	140487476
chr7	BRAF	140501240	140501441
chr7	EZH2	148504738	148504978
chr7	EZH2	148506372	148506589
chr7	EZH2	148507406	148507618
chr7	EZH2	148511032	148511276
chr7	EZH2	148514917	148515124
chr7	EZH2	148523481	148523726
chr7	EZH2	148525653	148525888
chr7	EZH2	148526737	148526948
chr8	RAD21	117859853	117860065
chr8	RAD21	117875360	117875610
chr8	RAD21	117878806	117879014
chr8	MYC	128750640	128750887
chr8	MYC	128751169	128751429
chr8	MYC	128752604	128752810
chr9	JAK2	5073698	5073902
chr9	JAK2	5078303	5078518
chr9	JAK2	5089672	5089888
chrX	ZRSR2	15827260	15827494
chrX	ZRSR2	15833847	15834083
chrX	ZRSR2	15841187	15841437
chrX	BCOR	39911356	39911576
chrX	BCOR	39922077	39922301
chrX	BCOR	39931984	39932228
chrX	BCOR	39933343	39933549
chrX	BCOR	39933743	39934001
chrX	BCOR	39934038	39934256
chrX	STAG2	123171369	123171576
chrX	STAG2	123176321	123176536
chrX	STAG2	123179153	123179393
chrX	STAG2	123181213	123181443
chrX	STAG2	123197003	123197263
chrX	STAG2	123215277	123215534
chrX	STAG2	123220412	123220633
chrX	PHF6	133527460	133527667
chrX	PHF6	133547448	133547683
chrX	PHF6	133549065	133549325
chrX	PHF6	133551195	133551417
